# Identification of 12 cancer types through genome deep learning

**DOI:** 10.1101/528216

**Authors:** Yingshuai Sun, Sitao Zhu, Kailong Ma, Weiqing Liu, Yao Yue, Gang Hu, Huifang Lu, Wenbin Chen

## Abstract

**Motivation:** Cancer is a major cause of death worldwide, and an early diagnosis is required for a favorable prognosis. Histological examination is the gold standard for cancer identification; however, there is a large amount of inter-observer variability in histological diagnosis. Numerous studies have shown that cancer genesis is accompanied by an accumulation of harmful mutations within patients’ genome, potentiating the identification of cancer based on genomic information. We have proposed a method, GDL (genome deep learning), to study the relationship between genomic variations and traits based on deep neural networks with multiple hidden layers and nonlinear transformations.

**Result:** We analyzed 6,083 samples from 12 cancer types obtained from the TCGA (The Cancer Genome Atlas) and 1,991 healthy samples from the 1000 Genomes project(Genomes Project, et al., 2010). We constructed 12 specific models to distinguish between certain types of cancers and healthy tissues, a specific model that can identify healthy vs diseased tissues, and a mixture model to distinguish between all 12 types of cancer based on GDL. We present the success obtained with GDL when applied to the challenging problem of cancer based on genomic variations and demonstrate state-of-the-art results (97%, 70.08% and 94.70%) for cancer identification. The mixture model achieved a comparable performance. With the development of new molecular and sequencing technologies, we can now collect circulating tumor DNA (ctDNA) from blood and monitor the cancer risk in real time, and using our model, we can also target cancerous tissue that may develop in the future. We developed a new and efficient method for the identification of cancer based on genomic information that offers a new direction for disease diagnosis while providing a new method to predict traits based on that information.
