## supplement table in main text for "Identification of 12 cancer types through genome deep learning"

### Sheet: Table legends
Table S1: Distribution of point mutation site
Table S2: Modeling accuracy of 12 kinds of cancer in different dimensions
Table S3: Confusion matrix of mixture mode
Table S4: Confusion matrix of mixture model two-way judgment error
Table S5: Mixed matrices of the same dimensions for different cancers

### Sheet: Table S1
Variant types	Number
missense_variant.stat	10946
synonymous_variant.stat	4500
3_prime_UTR_variant.stat	3018
frameshift_variant.stat	2829
stop_gained.stat	1389
intron_variant.stat	1070
non_coding_transcript_exon_variant.stat	550
5_prime_UTR_variant.stat	543
downstream_gene_variant.stat	306
splice_region_variant.stat	195
upstream_gene_variant.stat	170
splice_acceptor_variant.stat	49
splice_donor_variant.stat	44
inframe_insertion.stat	30
inframe_deletion.stat	25
protein_altering_variant.stat	17
start_lost.stat	12
mature_miRNA_variant.stat	9
stop_retained_variant.stat	5
coding_sequence_variant.stat	3
stop_lost.stat	1

### Sheet: Table S2
Cancer \ Dimension	1k	2k	3k	4k	5k	6k	7k	8k	9k	10k
BLCA	0.9375	0.94382	0.957895	0.960396	0.934579	0.963636	0.95614	0.948718	0.959016	0.984252
BRCA	0.913223	0.930233	0.94186	0.96124	0.949612	0.96124	0.967105	0.96129	0.96	0.978916
COAD	0.981132	0.984127	0.971831	0.98125	0.983146	0.964824	0.995434	0.986607	0.992248	0.992424
GBM	0.829787	0.87963	0.891667	0.904762	0.941176	0.925676	0.948718	0.96988	0.965714	0.983607
KIRC	0.897059	0.948718	0.951807	0.988372	0.989011	0.956044	0.96	0.981132	1	1
LGG	0.875	0.956897	0.954198	0.993007	0.954545	0.96988	0.982857	0.989071	0.973958	0.995049
LUSC	0.92233	0.955357	0.966102	0.96748	0.976562	0.977099	0.985185	0.992647	0.992806	1
OV	0.956522	0.959016	0.976378	0.977099	0.977778	1	0.986014	0.993151	0.979866	1
PRAD	0.822785	0.877358	0.883333	0.954198	0.931298	0.949367	0.922156	0.949438	0.962567	0.969697
SKCM	0.966292	0.988764	0.990826	0.975	0.992366	0.978102	0.986111	0.967105	0.956522	0.988166
THCA	0.902778	0.927835	0.954545	0.958333	0.960317	0.969466	0.977941	0.978417	0.993007	0.986577
UCEC	0.965035	0.973958	0.968182	0.967742	0.954887	0.951389	0.967105	0.97205	0.952663	0.977337

### Sheet: Table S3
Label \ Predicate	BLCA	BRCA	COAD	GBM	KIRC	LGG	LUSC	OV	PRAD	SKCM	THCA	UCEC
BLCA	29	4	0	0	0	0	31	1	5	4	1	1
BRCA	2	183	0	2	1	1	6	10	1	1	0	18
COAD	1	1	72	1	2	0	2	4	0	0	0	10
GBM	0	2	0	48	0	4	22	9	10	2	1	2
KIRC	2	5	0	1	23	0	1	3	8	0	1	2
LGG	1	0	0	3	0	70	1	0	3	0	0	0
LUSC	8	2	0	4	2	0	81	4	3	3	0	3
OV	1	11	0	4	1	0	6	90	1	0	0	0
PRAD	3	4	1	1	5	3	11	0	19	1	0	1
SKCM	3	0	0	1	1	0	9	0	3	82	0	0
THCA	2	1	0	0	1	2	2	0	6	2	26	0
UCEC	0	20	2	1	0	0	7	1	0	2	0	78

### Sheet: Table S4
Label \ Predicate	BLCA	BRCA	COAD	GBM	KIRC	LGG	LUSC	OV	PRAD	SKCM	THCA	UCEC
BLCA	29	0	0	0	0	0	0	0	0	0	0	0
BRCA	6	183	0	0	0	0	0	0	0	0	0	0
COAD	1	1	72	0	0	0	0	0	0	0	0	0
GBM	0	4	1	48	0	0	0	0	0	0	0	0
KIRC	2	6	2	1	23	0	0	0	0	0	0	0
LGG	1	1	0	7	0	70	0	0	0	0	0	0
LUSC	39	8	2	26	3	1	81	0	0	0	0	0
OV	2	21	4	13	4	0	10	90	0	0	0	0
PRAD	8	5	1	11	13	6	14	1	19	0	0	0
SKCM	7	1	0	3	1	0	12	0	4	82	0	0
THCA	3	1	0	1	2	2	2	0	6	2	26	0
UCEC	1	38	12	3	2	0	10	1	1	2	0	78

### Sheet: Table S5
Lable \ Label	BLCA	BRCA	COAD	GBM	KIRC	LGG	LUSC	OV	PRAD	SKCM	THCA	UCEC
BLCA	1369
BRCA	30	994
COAD	23	88	8497
GBM	16	25	28	533
KIRC	5	11	7	4	67
LGG	19	30	20	29	4	216
LUSC	43	26	25	14	3	24	889
OV	19	60	27	24	3	24	32	471
PRAD	13	10	11	10	4	13	12	7	102
SKCM	6	4	36	6	0	6	12	6	1	6000
THCA	8	2	7	3	1	4	5	2	5	5	98
UCEC	26	103	899	24	8	23	25	21	11	56	3	8000
